# Indian genetic heritage in Southeast Asian populations

**DOI:** 10.1101/2021.01.21.427591

**Authors:** Piya Changmai, Kitipong Jaisamut, Jatupol Kampuansai, Wibhu Kutanan, N. Ezgi Altınışık, Olga Flegontova, Angkhana Inta, Eren Yüncü, Worrawit Boonthai, Horolma Pamjav, David Reich, Pavel Flegontov

## Abstract

The great ethnolinguistic diversity found today in mainland Southeast Asia (MSEA) reflects multiple migration waves of people in the past. Deeply divergent East Eurasian hunter-gatherers were the first anatomically modern human population known to migrate to the region. Agriculturalists from South China migrated to the region and admixed with the local hunter-gatherers during the Neolithic period. During the Bronze and Iron Ages, the genetic makeup of people in MSEA changed again, indicating an additional influx of populations from South China. Maritime trading between MSEA and India was established at the latest 300 BCE, and the formation of early states in Southeast Asia during the first millennium CE was strongly influenced by Indian culture, and this cultural influence is still prominent today. Several ancient Indian-influenced states were located in present-day Thailand, and various populations in the country are likely to be descendants of people from those states. To systematically explore Indian genetic heritage in MSEA, we generated genome-wide SNP data (the HumanOrigins array) for 119 present-day individuals belonging to 10 ethnic groups from Thailand and co-analyzed them with published data from MSEA using the PCA, ADMIXTURE, *f_3_*-statistics, qpAdm, and qpGraph methods. We found South Asian low-level admixture in various MSEA populations which are probably descendants of people from the ancient Indian-influenced states, but failed to find a South Asian genetic component in present-day hunter-gatherer groups and relatively isolated groups from highlands in Northern Thailand. Our results also support close genetic affinity between Kra-Dai-speaking (also known as Tai-Kadai) and Austronesian-speaking populations, which fits a linguistic hypothesis suggesting cladality of the two language families.

**Author Summary:** Mainland Southeast Asia is a region with great ethnolinguistic diversity and complex population history. We studied genetic population history of present-day mainland Southeast Asian populations using genome-wide SNP data (the HumanOrigins array). We generated new data for 10 present-day ethnic groups from Thailand, which we further combined with published data from mainland and island Southeast Asians and worldwide populations. We revealed South Asian genetic admixture in various mainland Southeast Asian ethnic groups which are highly influenced by Indian culture, but failed to find it in groups who remained culturally isolated until recently. Our finding suggests that a massive migration of Indian people in the past was responsible for the spread of Indian culture in mainland Southeast Asia. We also found support for a close genetic affinity between Kra-Dai- and Austronesianspeaking populations, which fits a linguistic hypothesis suggesting cladality of the two language families.
