## Supplementary Table 1 for "Indian genetic heritage in Southeast Asian populations"

### Sheet: population list
group/individual label	meta-population	n	reference		abbreviation	meta-population name
Mandenka	AFR	22	Patterson et al., 2012		AFR	African
Mbuti	AFR	12	Patterson et al., 2012		Ancient IH	Ancient Iranian Herder
Ganj Dareh (I1947)	Ancient IH	1	Narasimhan et al., 2019		Ancient WHG	Ancient West European hunter-gatherer
Belgium Goyet Q116	Ancient WHG	1	Fu et al., 2016		Archaic	Archaic human
Altai Neanderthal	Archaic	1	Pruefer et al., 2013		C-K	Chukotko-Kamchatkan speaker
Denisovan	Archaic	1	Meyer et al., 2012		CAS	Central Asian
Koryak	C-K	10	Lazaridis et al., 2014		CAU	Caucasian
Hazara	CAS	21	Patterson et al., 2012		ESEA	East and Southeast Asian
Kalmyk	CAS	10	Lazaridis et al., 2014		EUR	European
Kyrgyz	CAS	9	Lazaridis et al., 2014		ME	Middle Easterner
Mongola	CAS	6	Patterson et al., 2012		Munda	Austroasiatic speaker from India (Munda branch)
Tajik	CAS	8	Jeong et al.,2019		NEGM	Mainland Southeast Asian Negrito
Turkmen	CAS	7	Lazaridis et al., 2014		Onge	Andamanese hunter-gatherer, Onge
Uygur	CAS	9	Patterson et al., 2012		PA	Papuan and Australian
Uzbek	CAS	7	Jeong et al.,2019		SAM	Native Meso- and South American
Armenian	CAU	10	Jeong et al.,2019		SAS	South Asian
Georgian	CAU	10	Jeong et al.,2019		SIB	Siberian
Iranian	CAU	8	Lazaridis et al., 2014
Ossetian	CAU	10	Jeong et al.,2019
Akha	ESEA	31	this study
Ami	ESEA	10	Lazaridis et al., 2014
Atayal	ESEA	10	Lazaridis et al., 2014
Bajo	ESEA	10	Skoglund et al., 2016
Borneo	ESEA	9	Qin and Stoneking 2015
Boy	ESEA	5	Liu et al., 2020
Burmese	ESEA	6	Skoglund et al., 2016
Cambodian	ESEA	9	Patterson et al., 2012
Cham	ESEA	10	Liu et al., 2020
Colao	ESEA	12	Liu et al., 2020
Cong	ESEA	11	Liu et al., 2020
Dai	ESEA	10	Patterson et al., 2012
Dao	ESEA	12	Liu et al., 2020
Dong	ESEA	20	Wang et al., 2020 preprint
Dong Hunan	ESEA	7	Wang et al., 2020 preprint
Dusun	ESEA	2	Mallick et al., 2016
Ede	ESEA	9	Liu et al., 2020
Gelao	ESEA	10	Wang et al., 2020 preprint
Giarai	ESEA	11	Liu et al., 2020
Han	ESEA	43	Patterson et al., 2012
Hanhi	ESEA	11	Liu et al., 2020
Hmong	ESEA	10	this study
Hmong VN	ESEA	8	Liu et al., 2020
Htin	ESEA	10	Lipson et al., 2018
Igorot	ESEA	2	Mallick et al., 2016
Japanese	ESEA	29	Patterson et al., 2012
Kankanaey	ESEA	9	Skoglund et al., 2016
Sgaw Karen	ESEA	10	this study
Khmer	ESEA	10	this study
Khomu	ESEA	9	Liu et al., 2020
Kinh	ESEA	20	Lazaridis et al., 2014
Korean	ESEA	16	Lazaridis et al., 2014
Kuy	ESEA	10	this study
Lachi	ESEA	12	Liu et al., 2020
Lahu	ESEA	8	Patterson et al., 2012
Lawa	ESEA	10	this study
Lebbo	ESEA	6	Skoglund et al., 2016
Li	ESEA	4	Wang et al., 2020 preprint
Lolo	ESEA	9	Liu et al., 2020
Malay	ESEA	5	Skoglund et al., 2016
Mang	ESEA	11	Liu et al., 2020
Maonan	ESEA	17	Wang et al., 2020 preprint
Miao	ESEA	10	Patterson et al., 2012
Mlabri	ESEA	10	Lipson et al., 2018
Mon	ESEA	10	this study
Mulam	ESEA	17	Wang et al., 2020 preprint
Muong	ESEA	10	Liu et al., 2020
Murut	ESEA	10	Skoglund et al., 2016
Naxi	ESEA	9	Patterson et al., 2012
Nicobarese	ESEA	3	Nakatsuka et al., 2017
Nung	ESEA	12	Liu et al., 2020
Nyahkur	ESEA	9	this study
Pathen	ESEA	10	Liu et al., 2020
Phula	ESEA	12	Liu et al., 2020
Semende	ESEA	10	Qin and Stoneking 2015
She	ESEA	10	Patterson et al., 2012
Sherpa	ESEA	3	Nakatsuka et al., 2017
Sila	ESEA	11	Liu et al., 2020
Tagalog	ESEA	4	Skoglund et al., 2016
Tai Lue	ESEA	9	this study
Tay	ESEA	12	Liu et al., 2020
Thai VN	ESEA	12	Liu et al., 2020
Thai1	ESEA	7	Lazaridis et al., 2014
Thai2	ESEA	2	Lazaridis et al., 2014
Thai3	ESEA	1	Lazaridis et al., 2014
Tibetan Chokhopani	ESEA	1	Jeong et al, 2016
Tu	ESEA	10	Patterson et al., 2012
Tujia	ESEA	10	Patterson et al., 2012
Vietnamese	ESEA	9	Skoglund et al., 2016
Visayan	ESEA	3	Skoglund et al., 2016
Yi	ESEA	10	Patterson et al., 2012
Zhuang	ESEA	22	Wang et al., 2020 preprint
Czech	EUR	10	Lazaridis et al., 2014
English	EUR	10	Lazaridis et al., 2014
French	EUR	62	Patterson et al., 2012
Greek	EUR	22	Lazaridis et al., 2014
Icelandic	EUR	12	Lazaridis et al., 2014
Irish	EUR	24	Lazaridis et al.,2016
Irish Ulster	EUR	6	Lazaridis et al.,2016
Italian North	EUR	21	Patterson et al., 2012
Norwegian	EUR	11	Lazaridis et al., 2014
Sardinian	EUR	27	Patterson et al., 2012
Druze	ME	41	Patterson et al., 2012
Palestinian	ME	42	Patterson et al., 2012
Kharia	Munda	14	Lazaridis et al., 2014
Santhal	Munda	3	Nakatsuka et al., 2017
Jehai	NEGM	2	McColl et al., 2018
Maniq	NEGM	9	this study
Onge	Onge	21	Lazaridis et al., 2014
Australian	PA	3	Lazaridis et al., 2014
Papuan	PA	19	Patterson et al., 2012
Karitiana	SAM	16	Patterson et al., 2012
Mixe	SAM	10	Lazaridis et al., 2014
Surui	SAM	12	Patterson et al., 2012
Achary	SAS	2	Nakatsuka et al., 2017
Adi Dravider	SAS	8	Nakatsuka et al., 2017
Adiyan	SAS	1	Nakatsuka et al., 2017
Agamudayar	SAS	1	Nakatsuka et al., 2017
Agarwal	SAS	31	Nakatsuka et al., 2017
Ansari	SAS	1	Nakatsuka et al., 2017
Arunthatiar	SAS	15	Nakatsuka et al., 2017
Backward Caste	SAS	3	Nakatsuka et al., 2017
Baiswar	SAS	3	Nakatsuka et al., 2017
Balochi	SAS	15	Patterson et al., 2012
Baniya1	SAS	2	Nakatsuka et al., 2017
Baniya2	SAS	2	Nakatsuka et al., 2017
Baniyas	SAS	5	Nakatsuka et al., 2017
Barela	SAS	2	Nakatsuka et al., 2017
Batudi	SAS	2	Nakatsuka et al., 2017
Bengali	SAS	7	Lazaridis et al., 2014
Bestha	SAS	3	Nakatsuka et al., 2017
Bhil	SAS	8	Nakatsuka et al., 2017
Bhilala	SAS	2	Nakatsuka et al., 2017
Bhumihar	SAS	13	Nakatsuka et al., 2017
Brahmin Bhatt	SAS	2	Nakatsuka et al., 2017
Brahmin Catholic Goa	SAS	13	Nakatsuka et al., 2017
Brahmin Catholic Kumta	SAS	6	Nakatsuka et al., 2017
Brahmin Catholic Mangalore1	SAS	3	Nakatsuka et al., 2017
Brahmin Catholic Mangalore2	SAS	3	Nakatsuka et al., 2017
Brahmin Haryana	SAS	2	Nakatsuka et al., 2017
Brahmin Karnataka	SAS	3	Nakatsuka et al., 2017
Brahmin Tiwari	SAS	16	Lazaridis et al., 2014
Brahmin UP	SAS	4	Nakatsuka et al., 2017
Brahmin Vaidik	SAS	24	Nakatsuka et al., 2017
Brahui	SAS	19	Patterson et al., 2012
Budagajangam	SAS	2	Nakatsuka et al., 2017
Burusho	SAS	25	Patterson et al., 2012
Chakkiliyan	SAS	14	Nakatsuka et al., 2017
Chamada	SAS	2	Nakatsuka et al., 2017
Chamar Haryana	SAS	3	Nakatsuka et al., 2017
Chaudhary	SAS	3	Nakatsuka et al., 2017
Chaurasia	SAS	6	Nakatsuka et al., 2017
Chipi	SAS	2	Nakatsuka et al., 2017
Coorghi	SAS	5	Nakatsuka et al., 2017
Dawoodi	SAS	2	Nakatsuka et al., 2017
Devendrakulathan	SAS	1	Nakatsuka et al., 2017
Dhobi	SAS	5	Nakatsuka et al., 2017
Dhokkali	SAS	2	Nakatsuka et al., 2017
Dudhekula	SAS	3	Nakatsuka et al., 2017
Dushadh	SAS	3	Nakatsuka et al., 2017
Ediga	SAS	3	Nakatsuka et al., 2017
Gamit	SAS	2	Nakatsuka et al., 2017
Garasia	SAS	4	Nakatsuka et al., 2017
Gaud Karnataka	SAS	2	Nakatsuka et al., 2017
Gaud Telangana	SAS	3	Nakatsuka et al., 2017
Gond	SAS	2	Nakatsuka et al., 2017
Gounder	SAS	2	Nakatsuka et al., 2017
Gowli	SAS	1	Nakatsuka et al., 2017
Gugavellalar	SAS	3	Nakatsuka et al., 2017
Gujarati1	SAS	14	Nakatsuka et al., 2017
Gujarati2	SAS	6	Nakatsuka et al., 2017
Gujjar	SAS	5	Nakatsuka et al., 2017
Hadigodu1	SAS	4	Nakatsuka et al., 2017
Hadigodu2	SAS	3	Nakatsuka et al., 2017
Hakki Pikki	SAS	8	Nakatsuka et al., 2017
Hallaki	SAS	6	Nakatsuka et al., 2017
Havik	SAS	5	Nakatsuka et al., 2017
Hindumalayali	SAS	4	Nakatsuka et al., 2017
Irula	SAS	6	Nakatsuka et al., 2017
Jain	SAS	3	Nakatsuka et al., 2017
Jatav	SAS	2	Nakatsuka et al., 2017
Jew AP	SAS	3	Nakatsuka et al., 2017
Jew Cochin1	SAS	7	Nakatsuka et al., 2017
Jew Cochin2	SAS	6	Nakatsuka et al., 2017
Jew Cochin3	SAS	2	Nakatsuka et al., 2017
Jogi	SAS	2	Nakatsuka et al., 2017
Kalash	SAS	19	Patterson et al., 2012
Kalinga	SAS	1	Nakatsuka et al., 2017
Kallar	SAS	25	Nakatsuka et al., 2017
Kamboj	SAS	35	Nakatsuka et al., 2017
Kamsali	SAS	1	Nakatsuka et al., 2017
Kanjad	SAS	4	Nakatsuka et al., 2017
Kashmiri Pandit DG	SAS	1	Mallick et al., 2016
Kolcha	SAS	3	Nakatsuka et al., 2017
Koli	SAS	3	Nakatsuka et al., 2017
Kondakamari	SAS	1	Nakatsuka et al., 2017
Korava	SAS	3	Nakatsuka et al., 2017
Kotwalia	SAS	3	Nakatsuka et al., 2017
Kshatriya Durgvanshi	SAS	2	Nakatsuka et al., 2017
Kumhar	SAS	22	Nakatsuka et al., 2017
Kunabi	SAS	1	Nakatsuka et al., 2017
Kurchas	SAS	2	Nakatsuka et al., 2017
Kurmi MP	SAS	4	Nakatsuka et al., 2017
Kurmi UP	SAS	4	Nakatsuka et al., 2017
Kuruba	SAS	4	Nakatsuka et al., 2017
Kurumans	SAS	1	Nakatsuka et al., 2017
Lambadi	SAS	3	Nakatsuka et al., 2017
Lingayath Karnataka	SAS	3	Nakatsuka et al., 2017
Lingayath TN	SAS	3	Nakatsuka et al., 2017
Lodhi	SAS	14	Lazaridis et al., 2014
Lohana	SAS	2	Nakatsuka et al., 2017
Lohar	SAS	2	Nakatsuka et al., 2017
Madiga	SAS	3	Nakatsuka et al., 2017
Mahadeo Koli	SAS	2	Nakatsuka et al., 2017
Makrani	SAS	20	Patterson et al., 2012
Mala	SAS	15	Lazaridis et al., 2014
Malaikuarvar	SAS	7	Nakatsuka et al., 2017
Malayan	SAS	1	Nakatsuka et al., 2017
Malmi	SAS	1	Nakatsuka et al., 2017
Manjhi MP	SAS	1	Nakatsuka et al., 2017
Maratha	SAS	4	Nakatsuka et al., 2017
Meddari	SAS	3	Nakatsuka et al., 2017
Meena	SAS	3	Nakatsuka et al., 2017
Minero1	SAS	1	Nakatsuka et al., 2017
Mohali	SAS	3	Nakatsuka et al., 2017
Mudaliar	SAS	1	Nakatsuka et al., 2017
Muslim Jat	SAS	2	Nakatsuka et al., 2017
Muslim Karnataka	SAS	6	Nakatsuka et al., 2017
Muthuliar	SAS	3	Nakatsuka et al., 2017
Muthuraja	SAS	2	Nakatsuka et al., 2017
Nadar	SAS	14	Nakatsuka et al., 2017
Nai	SAS	3	Nakatsuka et al., 2017
Naidu	SAS	7	Nakatsuka et al., 2017
Narikuruvar	SAS	7	Nakatsuka et al., 2017
Oddari	SAS	1	Nakatsuka et al., 2017
Oraon	SAS	1	Nakatsuka et al., 2017
Oswal Jain	SAS	6	Nakatsuka et al., 2017
Pal	SAS	3	Nakatsuka et al., 2017
Palliyar	SAS	26	Nakatsuka et al., 2017
Panta Kapu	SAS	15	Nakatsuka et al., 2017
Paravar	SAS	3	Nakatsuka et al., 2017
Pasi	SAS	1	Nakatsuka et al., 2017
Patel	SAS	7	Nakatsuka et al., 2017
Pathan	SAS	23	Patterson et al., 2012
Pattapu Kapu	SAS	3	Nakatsuka et al., 2017
Pulliyar	SAS	34	Nakatsuka et al., 2017
Punjabi	SAS	8	Lazaridis et al., 2014
Rajput	SAS	1	Nakatsuka et al., 2017
Rathwa	SAS	3	Nakatsuka et al., 2017
Reddy Telangana	SAS	7	Nakatsuka et al., 2017
Sah Obc	SAS	2	Nakatsuka et al., 2017
Satnami	SAS	3	Nakatsuka et al., 2017
Sch caste TN	SAS	4	Nakatsuka et al., 2017
Scheduled Caste Haryana	SAS	3	Nakatsuka et al., 2017
Scheduled Caste Karnataka	SAS	5	Nakatsuka et al., 2017
Scheduled Caste Uttrakhand2	SAS	1	Nakatsuka et al., 2017
Shani Sc	SAS	1	Nakatsuka et al., 2017
Shia Iranian Hyderabad	SAS	2	Nakatsuka et al., 2017
Shiya	SAS	3	Nakatsuka et al., 2017
Siddi Gujarat	SAS	3	Nakatsuka et al., 2017
Siddi Karnataka	SAS	2	Nakatsuka et al., 2017
Sikh Jatt1	SAS	7	Nakatsuka et al., 2017
Sikh Jatt2	SAS	27	Nakatsuka et al., 2017
Silawat	SAS	3	Nakatsuka et al., 2017
Sindhi MP	SAS	4	Nakatsuka et al., 2017
Sindhi Pakistan	SAS	18	Patterson et al., 2012
Sonkar	SAS	3	Nakatsuka et al., 2017
Srivastava	SAS	2	Nakatsuka et al., 2017
Sugali	SAS	4	Nakatsuka et al., 2017
Syed	SAS	1	Nakatsuka et al., 2017
Tadvi	SAS	2	Nakatsuka et al., 2017
Tanti	SAS	1	Nakatsuka et al., 2017
Thakur	SAS	1	Nakatsuka et al., 2017
Ulladan	SAS	16	Nakatsuka et al., 2017
Vadde	SAS	3	Nakatsuka et al., 2017
Vysya	SAS	39	Nakatsuka et al., 2017
Warli	SAS	2	Nakatsuka et al., 2017
Yadav Pondicherry	SAS	12	Nakatsuka et al., 2017
Yadav Rajasthan	SAS	5	Nakatsuka et al., 2017
Yadav UP	SAS	3	Nakatsuka et al., 2017
Yanidi	SAS	1	Nakatsuka et al., 2017
Yerukali	SAS	5	Nakatsuka et al., 2017
Daur	SIB	9	Patterson et al., 2012
Dolgan	SIB	2	Lazaridis et al., 2014
Enets	SIB	3	Flegontov et al., 2019
Even	SIB	2	Lazaridis et al., 2014
Hezhen	SIB	9	Patterson et al., 2012
Ket	SIB	17	Flegontov et al., 2019
Mansi	SIB	8	Lazaridis et al., 2014
Nganasan	SIB	34	Lazaridis et al., 2014
Oroqen	SIB	9	Patterson et al., 2012
Selkup	SIB	13	Lazaridis et al., 2014
Tubalar	SIB	22	Jeong et al.,2019
Tuvinian	SIB	10	Jeong et al.,2019
Ulchi	SIB	27	Lazaridis et al., 2014
Yakut	SIB	21	Patterson et al., 2012
Yukaghir1	SIB	12	Lazaridis et al., 2014
Yukaghir2	SIB	6	Lazaridis et al., 2014

### Sheet: references
reference
Flegontov P, Altınışık NE, Changmai P, Rohland N, Mallick S, Adamski N, et al. Palaeo-Eskimo genetic ancestry and the peopling of Chukotka and North America. Nature. 2019;570(7760):236–40.
Fu Q, Posth C, Hajdinjak M, Petr M, Mallick S, Fernandes D et al. The genetic history of ice age Europe. Nature. 2016;534(7606):200-205.
Jeong C, Ozga AT, Witonsky DB, Malmström H, Edlund H, Hofman CA, et al. Long-term genetic stability and a high-altitude East Asian origin for the peoples of the high valleys of the Himalayan arc. Proc Natl Acad Sci. 2016 Jul 5;113(27):7485 LP – 7490.
Jeong C, Balanovsky O, Lukianova E, Kahbatkyzy N, Flegontov P, Zaporozhchenko V, et al. The genetic history of admixture across inner Eurasia. Nat Ecol Evol. 2019 Jun;3(6):966–76.
Lazaridis I, Patterson N, Mittnik A, Renaud G, Mallick S, Kirsanow K, et al. Ancient human genomes suggest three ancestral populations for present-day Europeans. Nature. 2014;513(7518):409–13.
Lazaridis I, Nadel D, Rollefson G, Merrett DC, Rohland N, Mallick S, et al. Genomic insights into the origin of farming in the ancient Near East. Nature. 2016;536(7617):419–24.
Lipson M, Cheronet O, Mallick S, Rohland N, Oxenham M, Pietrusewsky M, et al. Ancient genomes document multiple waves of migration in Southeast Asian prehistory. Science (80- ). 2018 Jul 6;361(6397):92 LP – 95.
Liu D, Duong NT, Ton ND, Van Phong N, Pakendorf B, Van Hai N, et al. Extensive Ethnolinguistic Diversity in Vietnam Reflects Multiple Sources of Genetic Diversity. Mol Biol Evol . 2020 Sep 1;37(9):2503–19.
Mallick S, Li H, Lipson M, Mathieson I, Gymrek M, Racimo F, et al. The Simons Genome Diversity Project: 300 genomes from 142 diverse populations. Nature. 2016;538(7624):201–6.
Meyer M, Kircher M, Gansauge MT, Li H, Racimo F, Mallick S,et al. A high-coverage genome sequence from an archaic Denisovan individual. Science. 2012. 12;338(6104):222-6.
McColl H, Racimo F, Vinner L, Demeter F, Gakuhari T, Moreno-Mayar JV, et al. The prehistoric peopling of Southeast Asia. Science (80- ). 2018 Jul 6;361(6397):88 LP – 92.
Nakatsuka N, Moorjani P, Rai N, Sarkar B, Tandon A, Patterson N, et al. The promise of discovering population-specific disease-associated genes in South Asia. Nat Genet. 2017 Sep;49(9):1403–7.
Narasimhan VM, Patterson N, Moorjani P, Rohland N, Bernardos R, Mallick S,et al. The formation of human populations in South and Central Asia. Science. 2019 ;365(6457):eaat7487.
Patterson N, Moorjani P, Luo Y, Mallick S, Rohland N, Zhan Y, et al. Ancient Admixture in Human History. Genetics. 2012 Nov 1;192(3):1065 LP – 1093.
Prüfer K, Racimo F, Patterson N, Jay F, Sankararaman S, Sawyer S, et al. The complete genome sequence of a Neanderthal from the Altai Mountains. Nature. 2014 ;505(7481):43-49.
Qin P, Stoneking M. Denisovan Ancestry in East Eurasian and Native American Populations. Mol Biol Evol. 2015 Oct;32(10):2665–74.
Skoglund P, Posth C, Sirak K, Spriggs M, Valentin F, Bedford S, et al. Genomic insights into the peopling of the Southwest Pacific. Nature. 2016 Oct;538(7626):510–3.
Wang C-C, Yeh H-Y, Popov AN, Zhang H-Q, Matsumura H, Sirak K, et al. The Genomic Formation of Human Populations in East Asia. bioRxiv . 2020 Jan 1;2020.03.25.004606.
