## Supplementary Table 3 for "Indian genetic heritage in Southeast Asian populations"

### Sheet: SEA
target	skeleton	number of sources	edge 1	edge 2	edge 3	LL diff. 2 vs. 1-way	LL diff. 3 vs. 2 -way	WR diff. 2 vs. 1 -way	WR diff. 3 vs. 2-way	0-length edges	WR	LL	source 1 admixture proportion	source 2 admixture proportion	source 3 admixture proportion
Akha	Coorghi	2	Tibetan (edge22)	ESEA_AA (edge27)		-85.091		-3.977		0	2.611	45.928	0.513	0.487
Akha	Palliyar	2	Tibetan (edge22)	ESEA_AA (edge27)		-83.778		-4.081		0	2.601	46.256	0.511092	0.488908
Burmese	Coorghi	3	Tibetan (edge22)	Mlabri (edge33)	Coorghi (edge32)		-97.388		-2.912	0	2.87	49.934	0.097324	0.741676	0.161
Burmese	Coorghi	3	Tibetan (edge22)	Mlabri (edge33)	SAS_west (edge30)		-96.111			0	3.103	51.211	0.342616	0.561384	0.096
Burmese	Palliyar	3	Tibetan (edge22)	ESEA_AA (edge27)	Palliyar (edge32)		-101.239		-3.463	0	2.415	40.853	0.0800203	0.613673	0.306307
Burmese	Palliyar	3	Tibetan (edge22)	Mlabri (edge33)	SAS_west (edge30)		-100.04		-3.337	0	2.541	42.052	0.268237	0.616887	0.114876
Cambodian	Coorghi	3	SAS_east (edge17)	Atayal (edge24)	ESEA_AA (edge27)		-13.615		-1.206	0	2.545	41.943	0.272706	0.180294	0.547
Cambodian	Coorghi	3	SAS_east (edge17)	before_Dai_AA (edge25)	Mlabri (edge33)		-12.458		-1.206	0	2.545	43.1	0.25175	0.69825	0.05
Cambodian	Coorghi	3	Atayal (edge24)	Mlabri (edge33)	Coorghi (edge32)		-11.064		-1.325	0	2.426	44.494	0.11986	0.80214	0.078
Cambodian	Coorghi	3	NEG2 (edge20)	before_Dai_AA (edge25)	Coorghi (edge32)		-10.922		-1.312	0	2.439	44.636	0.139992	0.781008	0.079
Cambodian	Palliyar	3	Atayal (edge24)	Mlabri (edge33)	Palliyar (edge32)		-13.458		-1.315	0	2.232	39.314	0.304627	0.573646	0.121727
Cambodian	Palliyar	3	before_Atayal (edge23)	Mlabri (edge33)	Palliyar (edge32)		-13.392		-1.305	0	2.242	39.38	0.34838	0.5288	0.12282
Cambodian	Palliyar	3	before_Dai_AA (edge25)	East (edge15)	Mlabri (edge33)		-12.729		-1.001	0	2.546	40.043	0.567855	0.194378	0.237767
Cambodian	Palliyar	3	Atayal (edge24)	ESEA_AA (edge27)	East (edge15)		-12.53		-1.001	0	2.546	40.242	0.212856	0.534803	0.252341
Cambodian	Palliyar	3	NEG2 (edge20)	before_Dai_AA (edge25)	Palliyar (edge32)		-12.246		-1.289	0	2.258	40.526	0.124043	0.773169	0.102788
Cambodian	Palliyar	3	NEG2 (edge20)	before_Dai_AA (edge25)	East (edge15)		-10.62		-1.001	0	2.546	42.152	0.133527	0.768887	0.097586
Cham	Coorghi	3	before_Atayal (edge23)	Mlabri (edge33)	Coorghi (edge32)		-10.607		-0.641	0	2.514	44.769	0.347902	0.535098	0.117
Cham	Coorghi	3	NEG2 (edge20)	before_Dai_AA (edge25)	Coorghi (edge32)		-9.676		-0.676	0	2.479	45.7	0.117216	0.770784	0.112
Cham	Coorghi	3	NEG2 (edge20)	before_Dai_AA (edge25)	SAS_west (edge30)		-8.452		-0.512	0	2.643	46.924	0.14896	0.78204	0.069
Cham	Coorghi	3	before_Atayal (edge23)	Mlabri (edge33)	SAS_west (edge30)		-7.778		-0.467	0	2.688	47.598	0.262542	0.668458	0.069
Cham	Coorghi	3	Atayal (edge24)	Mlabri (edge33)	SAS_west (edge30)		-7.773		-0.583	0	2.572	47.603	0.105429	0.827571	0.067
Cham	Palliyar	3	before_Dai_AA (edge25)	Mlabri (edge33)	Palliyar (edge32)		-11.663		-0.748	0	2.297	41.827	0.72072	0.07128	0.208
Cham	Palliyar	3	before_Atayal (edge23)	ESEA_AA (edge27)	Palliyar (edge32)		-11.659		-0.742	0	2.303	41.831	0.430728	0.355272	0.214
Cham	Palliyar	3	before_Atayal (edge23)	Mlabri (edge33)	SAS_west (edge30)		-8.974		-0.553	0	2.492	44.516	0.353045	0.563955	0.083
Ede	Coorghi	2	SAS_east (edge17)	ESEA_AA (edge27)		-62.818		-4.792		0	2.467	43.799	0.317	0.683
Ede	Coorghi	2	SAS_east (edge17)	Mlabri (edge33)		-60.523		-4.782		0	2.477	46.094	0.142	0.858
Ede	Palliyar	2	ESEA_AA (edge27)	East (edge15)		-65.971		-5.198		0	2.268	42.535	0.697	0.303
Ede	Palliyar	2	Mlabri (edge33)	Palliyar (edge32)		-65.701		-5.16		0	2.306	42.805	0.885	0.115
Ede	Palliyar	2	East (edge15)	Mlabri (edge33)		-64.813		-5.163		0	2.303	43.693	0.129	0.871
Giarai	Coorghi	2	Mlabri (edge33)	Coorghi (edge32)		-60.651		-3.78		0	2.502	39.263	0.914	0.086
Giarai	Palliyar	2	Mlabri (edge33)	SAS_west (edge30)		-62.544		-4.272		0	2.282	39.34	0.933	0.067
Giarai	Palliyar	2	Mlabri (edge33)	Palliyar (edge32)		-61.541		-4.207		0	2.347	40.343	0.893	0.107
Hmong	Coorghi	2	before_Atayal (edge23)	Tibetan (edge22)		-24.198		-2.249		0	2.386	43.089	0.985	0.015
Hmong	Palliyar	2	before_Atayal (edge23)	Tibetan (edge22)		-26.786		-2.764		0	2.238	42.691	0.984	0.016
Htin	Coorghi	1	Mlabri (edge33)							0	2.466	44.802
Htin	Palliyar	1	Mlabri (edge33)							0	2.425	43.883
Sgaw Karen	Coorghi	3	Tibetan (edge22)	Mbuti (edge7)	Mlabri (edge33)		-1.611		-0.583	0	2.828	45.023	0.12152	0.00248	0.876
Sgaw Karen	Coorghi	3	Tibetan (edge22)	before_BE (edge8)	Mlabri (edge33)		-1.311		-0.506	0	2.905	45.323	0.117612	0.003388	0.879
Sgaw Karen	Palliyar	2	Tibetan (edge22)	Mlabri (edge33)		-122.454		-6.387		0	3.409	48.438	0.20322	0.79678
Sgaw Karen	Palliyar	2	Tibetan (edge22)	ESEA_AA (edge27)		-120.336		-6.387		0	3.409	50.556	0.641131	0.358869
Khmer	Coorghi	2	Mlabri (edge33)	Coorghi (edge32)		-27.27		-1.332		0	2.423	44.503	0.944	0.056
Khmer	Coorghi	2	Mlabri (edge33)	SAS_west (edge30)		-26.744		-1.332		0	2.423	45.029	0.961	0.039
Khmer	Coorghi	2	Mlabri (edge33)	before_Gan (edge28)		-24.295		-1.255		0	2.5	47.478	0.958	0.042
Khmer	Palliyar	2	Mlabri (edge33)	SAS_west (edge30)		-28.373		-1.98		0	2.202	42.028	0.954661	0.045339
Khmer	Palliyar	2	Mlabri (edge33)	Palliyar (edge32)		-26.782		-1.765		0	2.417	43.619	0.927962	0.072038
Kuy	Coorghi	2	Mlabri (edge33)	non_ARF (edge11)		-10.496		-0.299		0	2.545	41.073	0.971	0.029
Kuy	Coorghi	2	East_West (edge11)	Mlabri (edge33)		-10.378		-0.272		0	2.572	41.191	0.032	0.968
Kuy	Coorghi	2	Mlabri (edge33)	BE (edge10)		-9.635		-0.396		0	2.448	41.934	0.981	0.019
Kuy	Coorghi	2	NEG1 (edge18)	ESEA_AA (edge27)		-9		-0.381		0	2.463	42.569	0.232	0.768
Kuy	Coorghi	2	NEG2 (edge20)	before_Dai_AA (edge25)		-8.612		-0.383		0	2.461	42.957	0.224	0.776
Kuy	Palliyar	2	Mlabri (edge33)	Palliyar (edge32)		-11.732		-0.982		0	2.595	42.635	0.954651	0.045349
Kuy	Palliyar	2	NEG2 (edge20)	before_Dai_AA (edge25)		-11.435		-1.086		0	2.491	42.932	0.226591	0.773409
Kuy	Palliyar	2	East (edge15)	Mlabri (edge33)		-11.059		-1.194		0	2.383	43.308	0.0551	0.9449
Lawa	Coorghi	2	Tibetan (edge22)	Mlabri (edge33)		-71.428		-4.704		0	2.522	43.917	0.091	0.909
Lawa	Palliyar	2	Tibetan (edge22)	Mlabri (edge33)		-71.222		-5.092		0	2.323	43.231	0.129937	0.870063
Lawa	Palliyar	2	before_Tibetan (edge21)	ESEA_AA (edge27)		-70.264		-4.886		0	2.529	44.189	0.50821	0.49179
Malay	Coorghi	3	Atayal (edge24)	Mlabri (edge33)	Coorghi (edge32)		-41.795		-2.085	0	2.472	41.054	0.092597	0.806403	0.101
Malay	Palliyar	3	Atayal (edge24)	Mlabri (edge33)	Palliyar (edge32)		-43.865		-2.416	0	2.275	37.592	0.377897	0.457736	0.164367
Maniq	Coorghi	2	before_Atayal (edge23)	NEG2 (edge20)		-54.771		-2.433		0	2.741	45.584	0.344	0.656
Maniq	Coorghi	2	NEG2 (edge20)	Atayal (edge24)		-54.499		-2.433		0	2.741	45.856	0.68	0.32
Maniq	Palliyar	2	before_Atayal (edge23)	NEG2 (edge20)		-51.281		-2.488		0	2.73	44.984	0.37404	0.62596
Maniq	Palliyar		NEG2 (edge20)	Atayal (edge24)		-50.368		-2.488		0	2.73	45.897	0.663635	0.336365
Mon	Coorghi	3	before_Tibetan (edge21)	ESEA_AA (edge27)	SAS_west (edge30)		-53.728		-3.16	0	2.4	45.543	0.41985	0.51315	0.067
Mon	Coorghi	3	before_Tibetan (edge21)	ESEA_AA (edge27)	Coorghi (edge32)		-53.726		-3.162	0	2.398	45.545	0.36225	0.51275	0.125
Mon	Palliyar	3	before_Tibetan (edge21)	ESEA_AA (edge27)	SAS_west (edge30)		-47.575		-3.497	0	2.273	41.262	0.420756	0.50446	0.074784
Nyahkur	Coorghi	2	SAS_east (edge17)	ESEA_AA (edge27)		-53.965		-3.844		0	2.463	37.925	0.306	0.694
Nyahkur	Palliyar	2	Mlabri (edge33)	Palliyar (edge32)		-50.299		-4.141		0	2.248	38.891	0.898913	0.101087
Tai Lue	Coorghi	2	before_Atayal (edge23)	ESEA_AA (edge27)		-9.045		-0.563		0	2.442	40.694	0.431	0.569
Tai Lue	Coorghi	2	before_Dai_AA (edge25)	Mlabri (edge33)		-6.983		-0.547		0	2.458	42.756	0.978	0.022
Tai Lue	Palliyar	2	before_Atayal (edge23)	ESEA_AA (edge27)		-8.388		-0.752		0	2.262	38.728	0.466788	0.533212
Tai Lue	Palliyar	2	before_Dai_AA (edge25)	Mlabri (edge33)		-6.414		-0.756		0	2.258	40.702	0.981806	0.018194
Thai1	Coorghi	3	SAS_east (edge17)	ESEA_AA (edge27)	BE (edge10)		-11.129		-0.408	0	2.485	48.077	0.25731	0.69569	0.047
Thai1	Coorghi	3	SAS_east (edge17)	ESEA_AA (edge27)	before_Gan (edge28)		-10.882		-0.535	0	2.358	48.324	0.211816	0.701184	0.087
Thai1	Coorghi	3	before_Tibetan (edge21)	ESEA_AA (edge27)	SAS_west (edge30)		-10.327		-0.341	0	2.552	48.879	0.31088	0.61712	0.072
Thai1	Coorghi	3	before_Tibetan (edge21)	ESEA_AA (edge27)	Coorghi (edge32)		-10.315		-0.341	0	2.552	48.891	0.251141	0.617859	0.131
Thai1	Palliyar	2	ESEA_AA (edge27)	Palliyar (edge32)		-122.211		-7.096		0	2.442	51.884	0.723813	0.276187
Thai2	Coorghi	2	before_Atayal (edge23)	Coorghi (edge32)		-31.669		-0.917		0	2.644	45.782	0.919	0.081
Thai2	Coorghi	2	SAS_east (edge17)	before_Atayal (edge23)		-30.661		-1.073		0	2.488	46.79	0.125	0.875
Thai2	Palliyar	2	before_Atayal (edge23)	Palliyar (edge32)		-32.571		-1.391		0	2.412	43.805	0.903741	0.096259
Thai2	Palliyar	2	before_Atayal (edge23)	SAS_east (edge17)		-29.616		-1.164		0	2.639	46.76	0.890131	0.109869
Thai3	Coorghi	2	Atayal (edge24)	Mlabri (edge33)		-29.039		-2.504		0	2.753	50.294	0.573	0.427
Thai3	Palliyar	2	Atayal (edge24)	Mlabri (edge33)		-28.578		-2.449		0	2.666	48.759	0.555171	0.444829

### Sheet: Kra-Dai in China and Vietnam
target	skeleton	number of sources	edge 1	edge 2	edge 3	LL diff. 2 vs. 1-way	LL diff. 3 vs. 2 -way	WR diff. 2 vs. 1 -way	WR diff. 3 vs. 2-way	0-length edges	WR	LL	source 1 admixture proportion	source 2 admixture proportion	source 3 admixture proportion
Boy	Coorghi	1	before Atayal (edge23)							0	2.893	49.941
Boy	Palliyar	2	before Atayal (edge23)	Tibetan (edge22)		-6.512		-0.503		0	2.641	43.06	0.991	0.009
Colao	Coorghi	3	Tibetan (edge22)	Atayal (edge24)	ESEA AA (edge27)		-7.528		-0.941	0	2.422	43.858	0.12932	0.08268	0.788
Colao	Palliyar	3	Tibetan (edge22)	Atayal (edge24)	ESEA AA (edge27)		-7.647		-0.969	0	2.421	44.526	0.114912	0.189088	0.696
Dong	Coorghi	3	Tibetan (edge22)	Atayal (edge24)	ESEA AA (edge27)		-7.284		-0.593	0	2.372	40.435	0.081906	0.292094	0.626
Dong	Palliyar	3	Tibetan (edge22)	Atayal (edge24)	ESEA AA (edge27)		-7.551		-0.855	0	2.202	39.404	0.081366	0.300634	0.618
Dong Hunan	Coorghi	3	Tibetan (edge22)	Atayal (edge24)	ESEA AA (edge27)		-2.72		0.009	0	2.392	37.221	0.099852	0.218148	0.682
Dong Hunan	Palliyar	3	Tibetan (edge22)	Atayal (edge24)	ESEA AA (edge27)		-3.393		0	0	2.305	37.21	0.098868	0.222132	0.679
Dong Hunan	Palliyar	3	Tibetan (edge22)	Atayal (edge24)	before Dai AA (edge25)		-1.255		0.042	0	2.347	39.348	0.012448	0.376552	0.611
Gelao	Coorghi	3	Tibetan (edge22)	Atayal (edge24)	ESEA AA (edge27)		-11.529		-1.211	0	2.6	47.809	0.117312	0.258688	0.624
Gelao	Coorghi	3	Tibetan (edge22)	before Dai AA (edge25)	Mlabri (edge33)		-10.689		-1.211	0	2.6	48.649	0.050031	0.930969	0.019
Gelao	Palliyar	3	Tibetan (edge22)	Atayal (edge24)	ESEA AA (edge27)		-13.192		-1.204	0	2.586	46.758	0.10549	0.27951	0.615
Lachi	Coorghi	3	Tibetan (edge22)	before Dai AA (edge25)	Mlabri (edge33)		-5.762		-0.606	0	2.556	46.675	0.006874	0.975126	0.018
Lachi	Coorghi	3	Tibetan (edge22)	Atayal (edge24)	ESEA AA (edge27)		-5.733		-0.585	0	2.577	46.704	0.095488	0.032512	0.872
Lachi	Palliyar	3	Tibetan (edge22)	before Dai AA (edge25)	Mlabri (edge33)		-6.272		-0.839	0	2.32	46.527	0.007856	0.974144	0.018
Lachi	Palliyar	3	Tibetan (edge22)	Atayal (edge24)	ESEA AA (edge27)		-6.261		-0.83	0	2.329	46.538	0.092875	0.032125	0.875
Li	Coorghi	1	before Dai AA (edge25)							0	3.032	53.485
Li	Palliyar	1	before Dai AA (edge25)							1	3.027	52.678
Maonan	Coorghi	2	Tibetan (edge22)	before Dai AA (edge25)		-14.389		-1.38		0	2.671	49.538	0.007	0.993
Maonan	Palliyar	3	Tibetan (edge22)	Atayal (edge24)	ESEA AA (edge27)		-9.98		-0.54	0	2.277	40.815	0.009756	0.261244	0.729
Mulam	Coorghi	2	Tibetan (edge22)	before Dai AA (edge25)		-9.387		-1.391		0	2.491	51.466	0.006	0.994
Mulam	Palliyar	2	Tibetan (edge22)	before Dai AA (edge25)		-10.348		-1.295		0	2.597	53.459	0.006	0.994
Nung	Coorghi	3	Tibetan (edge22)	Atayal (edge24)	ESEA AA (edge27)		-4.481		0	0	2.744	43.986	0.080282	0.193718	0.726
Nung	Palliyar	3	Tibetan (edge22)	Atayal (edge24)	ESEA AA (edge27)		-5.271		0	0	2.754	45.452	0.080758	0.190242	0.729
Tay	Coorghi	3	Tibetan (edge22)	Atayal (edge24)	ESEA AA (edge27)		-3.723		-0.397	0	2.396	41.229	0.118272	0.265728	0.616
Tay	Palliyar	3	Tibetan (edge22)	Atayal (edge24)	ESEA AA (edge27)		-3.698		-0.543	0	2.245	40.353	0.113088	0.258912	0.628
Thai VN	Coorghi	2	before Atayal (edge23)	ESEA AA (edge27)		-16.168		-1.421		0	2.43	39.001	0.716	0.284
Thai VN	Palliyar	3	Tibetan (edge22)	Atayal (edge24)	ESEA AA (edge27)		-0.325		-0.059	0	2.205	37.452	0.097524	0.226476	0.676
Thai VN	Palliyar	3	before Atayal (edge23)	Atayal (edge24)	ESEA AA (edge27)		-0.167		-0.038	0	2.226	37.61	0.261096	0.244904	0.494
Zhuang	Coorghi	2	Tibetan (edge22)	before Dai AA (edge25)		-8.573		-0.732		0	2.532	52.333	0.005	0.995
Zhuang	Palliyar	2	Tibetan (edge22)	Atayal (edge24)		-9.147		-0.374		0	2.898	52.878	0.006	0.994
Zhuang	Palliyar	2	Tibetan (edge22)	before Dai AA (edge25)		-8.242		-0.639		0	2.633	53.783	0.005	0.995
