## Supplementary Table 4 for "Indian genetic heritage in Southeast Asian populations"

### Sheet: Sheet1
individual ID	sex	ethnic group	village/district, province	langauge family	country	latitude	longitude	autosomal SNPs genotyped
AKHA1	F	Akha	Ban Kio Sa Tai, Chiang Rai	Sino-Tibetan	Thailand	20.1044	99.6247	552690
AKHA5	M	Akha	Ban Kio Sa Tai, Chiang Rai	Sino-Tibetan	Thailand	20.1044	99.6247	551172
AKHA12	F	Akha	Ban Kio Sa Tai, Chiang Rai	Sino-Tibetan	Thailand	20.1044	99.6247	552855
AKHA14	F	Akha	Ban Kio Sa Tai, Chiang Rai	Sino-Tibetan	Thailand	20.1044	99.6247	549014
AKHA17	F	Akha	Ban Lo Cha, Chiang Rai	Sino-Tibetan	Thailand	20.1026	99.6036	546778
AKHA18	F	Akha	Ban Lo Cha, Chiang Rai	Sino-Tibetan	Thailand	20.1026	99.6036	552015
AKHA20	F	Akha	Ban Lo Cha, Chiang Rai	Sino-Tibetan	Thailand	20.1026	99.6036	552246
AKHA21	M	Akha	Ban Lo Cha, Chiang Rai	Sino-Tibetan	Thailand	20.1026	99.6036	551993
AKHA23	F	Akha	Ban Lo Cha, Chiang Rai	Sino-Tibetan	Thailand	20.1026	99.6036	553109
AKHA27	F	Akha	Ban Lo Cha, Chiang Rai	Sino-Tibetan	Thailand	20.1026	99.6036	551130
AKHA29	M	Akha	Ban Pa Bong Ngam Bon, Chiang Rai	Sino-Tibetan	Thailand	20.1175	99.7692	553378
AKHA30	F	Akha	Ban Pa Bong Ngam Bon, Chiang Rai	Sino-Tibetan	Thailand	20.1175	99.7692	551122
AKHA31	F	Akha	Ban Pa Bong Ngam Bon, Chiang Rai	Sino-Tibetan	Thailand	20.1175	99.7692	552941
AKHA33	F	Akha	Ban Pa Bong Ngam Bon, Chiang Rai	Sino-Tibetan	Thailand	20.1175	99.7692	553053
AKHA34	F	Akha	Ban Pa Bong Ngam Bon, Chiang Rai	Sino-Tibetan	Thailand	20.1175	99.7692	552837
AKHA37	F	Akha	Ban Pa Bong Ngam Bon, Chiang Rai	Sino-Tibetan	Thailand	20.1175	99.7692	552672
AKHA39	M	Akha	Ban Pa Mi, Chiang Rai	Sino-Tibetan	Thailand	20.3998	99.8498	552323
AKHA40	F	Akha	Ban Pa Mi, Chiang Rai	Sino-Tibetan	Thailand	20.3998	99.8498	551488
AKHA41	F	Akha	Ban Pa Mi, Chiang Rai	Sino-Tibetan	Thailand	20.3998	99.8498	549018
AKHA44	F	Akha	Ban Pa Mi, Chiang Rai	Sino-Tibetan	Thailand	20.3998	99.8498	548866
AKHA46	M	Akha	Ban Pa Mi, Chiang Rai	Sino-Tibetan	Thailand	20.3998	99.8498	552741
AKHA47	F	Akha	Ban Pa Mi, Chiang Rai	Sino-Tibetan	Thailand	20.3998	99.8498	550457
AKHA52	F	Akha	Ban Pa Hi, Chiang Rai	Sino-Tibetan	Thailand	20.32	99.8076	549064
AKHA53	F	Akha	Ban Pa Hi, Chiang Rai	Sino-Tibetan	Thailand	20.32	99.8076	553283
AKHA54	F	Akha	Ban Pa Hi, Chiang Rai	Sino-Tibetan	Thailand	20.32	99.8076	542715
AKHA56	M	Akha	Ban Pa Hi, Chiang Rai	Sino-Tibetan	Thailand	20.32	99.8076	553744
AKHA57	M	Akha	Ban Pa Hi, Chiang Rai	Sino-Tibetan	Thailand	20.32	99.8076	553872
AKHA58	M	Akha	Ban Pa Hi, Chiang Rai	Sino-Tibetan	Thailand	20.32	99.8076	546916
AKHA59	M	Akha	Ban Pa Hi, Chiang Rai	Sino-Tibetan	Thailand	20.32	99.8076	553616
AKHA60	F	Akha	Ban Pa Hi, Chiang Rai	Sino-Tibetan	Thailand	20.32	99.8076	553261
HM112	U	Hmong	Khun Klang, Chom Tong, Chiang Mai	Hmong-Mien	Thailand	18.54	98.52	538044
HM149	M	Hmong	Khun Klang, Chom Tong, Chiang Mai	Hmong-Mien	Thailand	18.54	98.52	543405
HM136	M	Hmong	Khun Klang, Chom Tong, Chiang Mai	Hmong-Mien	Thailand	18.54	98.52	545058
HM123	M	Hmong	Khun Klang, Chom Tong, Chiang Mai	Hmong-Mien	Thailand	18.54	98.52	546128
HM103	M	Hmong	Khun Klang, Chom Tong, Chiang Mai	Hmong-Mien	Thailand	18.54	98.52	546896
HM131	M	Hmong	Khun Klang, Chom Tong, Chiang Mai	Hmong-Mien	Thailand	18.54	98.52	547307
HM148	M	Hmong	Khun Klang, Chom Tong, Chiang Mai	Hmong-Mien	Thailand	18.54	98.52	546764
HM114	M	Hmong	Khun Klang, Chom Tong, Chiang Mai	Hmong-Mien	Thailand	18.54	98.52	547067
HM152	U	Hmong	Khun Klang, Chom Tong, Chiang Mai	Hmong-Mien	Thailand	18.54	98.52	546937
HM115	M	Hmong	Khun Klang, Chom Tong, Chiang Mai	Hmong-Mien	Thailand	18.54	98.52	547516
EBK129	M	Sgaw Karen	Mae Han, Mae Sa Rieng, Mae Hong Son	Sino-Tibetan	Thailand	18.2	97.91	545590
EBK123	M	Sgaw Karen	Mae Han, Mae Sa Rieng, Mae Hong Son	Sino-Tibetan	Thailand	18.2	97.91	546325
EBK124	M	Sgaw Karen	Mae Han, Mae Sa Rieng, Mae Hong Son	Sino-Tibetan	Thailand	18.2	97.91	546138
EBK115	M	Sgaw Karen	Mae Han, Mae Sa Rieng, Mae Hong Son	Sino-Tibetan	Thailand	18.2	97.91	546334
EBK114	M	Sgaw Karen	Mae Han, Mae Sa Rieng, Mae Hong Son	Sino-Tibetan	Thailand	18.2	97.91	546362
EBK113	M	Sgaw Karen	Mae Han, Mae Sa Rieng, Mae Hong Son	Sino-Tibetan	Thailand	18.2	97.91	547164
EBK131	M	Sgaw Karen	Mae Han, Mae Sa Rieng, Mae Hong Son	Sino-Tibetan	Thailand	18.2	97.91	547329
EBK102	U	Sgaw Karen	Mae Han, Mae Sa Rieng, Mae Hong Son	Sino-Tibetan	Thailand	18.2	97.91	546832
EBK108	U	Sgaw Karen	Mae Han, Mae Sa Rieng, Mae Hong Son	Sino-Tibetan	Thailand	18.2	97.91	546884
EBK104	M	Sgaw Karen	Mae Han, Mae Sa Rieng, Mae Hong Son	Sino-Tibetan	Thailand	18.2	97.91	546950
KHM138	M	Khmer	Sangkla, Chumpolburi, Surin	Austroasiatic	Thailand	14.9	103.49	543272
KHM214	M	Khmer	Sangkla, Chumpolburi, Surin	Austroasiatic	Thailand	14.9	103.49	544105
KHM226	U	Khmer	Sangkla, Chumpolburi, Surin	Austroasiatic	Thailand	14.9	103.49	545458
KHM234	M	Khmer	Sangkla, Chumpolburi, Surin	Austroasiatic	Thailand	14.9	103.49	545315
KHM210	U	Khmer	Sangkla, Chumpolburi, Surin	Austroasiatic	Thailand	14.9	103.49	545839
KHM236	U	Khmer	Sangkla, Chumpolburi, Surin	Austroasiatic	Thailand	14.9	103.49	546691
KHM230	M	Khmer	Sangkla, Chumpolburi, Surin	Austroasiatic	Thailand	14.9	103.49	546002
KHM204	M	Khmer	Sangkla, Chumpolburi, Surin	Austroasiatic	Thailand	14.9	103.49	546764
KHM126	M	Khmer	Sangkla, Chumpolburi, Surin	Austroasiatic	Thailand	14.9	103.49	546760
KHM220	U	Khmer	Sangkla, Chumpolburi, Surin	Austroasiatic	Thailand	14.9	103.49	546937
SU122	M	Kuy	Sam Rong, Tap, Surin	Austroasiatic	Thailand	15.01	103.94	546393
SU114	M	Kuy	Sam Rong, Tap, Surin	Austroasiatic	Thailand	15.01	103.94	545981
SU110	U	Kuy	Sam Rong, Tap, Surin	Austroasiatic	Thailand	15.01	103.94	546472
SU128	U	Kuy	Sam Rong, Tap, Surin	Austroasiatic	Thailand	15.01	103.94	546355
SU132	M	Kuy	Sam Rong, Tap, Surin	Austroasiatic	Thailand	15.01	103.94	546846
SU124	M	Kuy	Sam Rong, Tap, Surin	Austroasiatic	Thailand	15.01	103.94	546831
SU102	U	Kuy	Sam Rong, Tap, Surin	Austroasiatic	Thailand	15.01	103.94	546705
SU106	U	Kuy	Sam Rong, Tap, Surin	Austroasiatic	Thailand	15.01	103.94	546591
SU138	M	Kuy	Sam Rong, Tap, Surin	Austroasiatic	Thailand	15.01	103.94	546917
SU118	M	Kuy	Sam Rong, Tap, Surin	Austroasiatic	Thailand	15.01	103.94	547070
LW108	M	Lawa	Dong, Mae Sa Rieng, Mae Hong Son	Austroasiatic	Thailand	18.23	97.56	544648
LW123	M	Lawa	Dong, Mae Sa Rieng, Mae Hong Son	Austroasiatic	Thailand	18.23	97.56	546282
LW116	M	Lawa	Dong, Mae Sa Rieng, Mae Hong Son	Austroasiatic	Thailand	18.23	97.56	545946
LW120	U	Lawa	Dong, Mae Sa Rieng, Mae Hong Son	Austroasiatic	Thailand	18.23	97.56	546260
LW135	M	Lawa	Dong, Mae Sa Rieng, Mae Hong Son	Austroasiatic	Thailand	18.23	97.56	546363
LW149	M	Lawa	Dong, Mae Sa Rieng, Mae Hong Son	Austroasiatic	Thailand	18.23	97.56	546893
LW107	M	Lawa	Dong, Mae Sa Rieng, Mae Hong Son	Austroasiatic	Thailand	18.23	97.56	547083
LW124	M	Lawa	Dong, Mae Sa Rieng, Mae Hong Son	Austroasiatic	Thailand	18.23	97.56	546569
LW131	M	Lawa	Dong, Mae Sa Rieng, Mae Hong Son	Austroasiatic	Thailand	18.23	97.56	546485
LW113	M	Lawa	Dong, Mae Sa Rieng, Mae Hong Son	Austroasiatic	Thailand	18.23	97.56	547621
MANIQ1	M	Maniq	Patthalung1	Austroasiatic	Thailand	7.17177	100.094	550923
MANIQ3	F	Maniq	Patthalung1	Austroasiatic	Thailand	7.17177	100.094	548732
MANIQ5	M	Maniq	Satun	Austroasiatic	Thailand	7.08816	99.9096	548707
MANIQ8	M	Maniq	Patthalung2	Austroasiatic	Thailand	7.39983	99.9355	553059
MANIQ9	M	Maniq	Satun	Austroasiatic	Thailand	7.08816	99.9096	553282
MANIQ10	M	Maniq	Satun	Austroasiatic	Thailand	7.08816	99.9096	552719
MANIQ11	F	Maniq	Satun	Austroasiatic	Thailand	7.08816	99.9096	551971
MANIQ13	M	Maniq	Trang	Austroasiatic	Thailand	7.2506	99.925	553028
MANIQ14	M	Maniq	Trang	Austroasiatic	Thailand	7.2506	99.925	549927
MO616	U	Mon	Nong Du, Pa Sang, Lamphun	Austroasiatic	Thailand	18.31	98.53	538648
MO605	M	Mon	Nong Du, Pa Sang, Lamphun	Austroasiatic	Thailand	18.31	98.53	545703
MO615	M	Mon	Nong Du, Pa Sang, Lamphun	Austroasiatic	Thailand	18.31	98.53	545798
MO606	M	Mon	Nong Du, Pa Sang, Lamphun	Austroasiatic	Thailand	18.31	98.53	545557
MO619	M	Mon	Nong Du, Pa Sang, Lamphun	Austroasiatic	Thailand	18.31	98.53	546618
MO612	U	Mon	Nong Du, Pa Sang, Lamphun	Austroasiatic	Thailand	18.31	98.53	546530
MO620	U	Mon	Nong Du, Pa Sang, Lamphun	Austroasiatic	Thailand	18.31	98.53	546440
MO604	U	Mon	Nong Du, Pa Sang, Lamphun	Austroasiatic	Thailand	18.31	98.53	546666
MO602	U	Mon	Nong Du, Pa Sang, Lamphun	Austroasiatic	Thailand	18.31	98.53	546028
MO609	M	Mon	Nong Du, Pa Sang, Lamphun	Austroasiatic	Thailand	18.31	98.53	547296
BO110	M	Nyahkur	Thepsatit, Chaiyabhum	Austroasiatic	Thailand	15.59	101.46	542039
BO114	M	Nyahkur	Thepsatit, Chaiyabhum	Austroasiatic	Thailand	15.59	101.46	543880
BO128	U	Nyahkur	Thepsatit, Chaiyabhum	Austroasiatic	Thailand	15.59	101.46	546504
BO118	M	Nyahkur	Thepsatit, Chaiyabhum	Austroasiatic	Thailand	15.59	101.46	546287
BO104	U	Nyahkur	Thepsatit, Chaiyabhum	Austroasiatic	Thailand	15.59	101.46	546515
BO106	M	Nyahkur	Thepsatit, Chaiyabhum	Austroasiatic	Thailand	15.59	101.46	545869
BO116	M	Nyahkur	Thepsatit, Chaiyabhum	Austroasiatic	Thailand	15.59	101.46	546752
BO124	M	Nyahkur	Thepsatit, Chaiyabhum	Austroasiatic	Thailand	15.59	101.46	546207
BO132	U	Nyahkur	Thepsatit, Chaiyabhum	Austroasiatic	Thailand	15.59	101.46	546859
BO108	M	Nyahkur	Thepsatit, Chaiyabhum	Austroasiatic	Thailand	15.59	101.46	547116
TL351	M	Tai Lue	Koh Chang, Mae Sai, Chiang Rai	Kra-Dai	Thailand	20.26	99.53	544564
TL348	U	Tai Lue	Koh Chang, Mae Sai, Chiang Rai	Kra-Dai	Thailand	20.26	99.53	545981
TL316	U	Tai Lue	Koh Chang, Mae Sai, Chiang Rai	Kra-Dai	Thailand	20.26	99.53	546485
TL326	M	Tai Lue	Koh Chang, Mae Sai, Chiang Rai	Kra-Dai	Thailand	20.26	99.53	545405
TL319	M	Tai Lue	Koh Chang, Mae Sai, Chiang Rai	Kra-Dai	Thailand	20.26	99.53	547380
TL362	U	Tai Lue	Koh Chang, Mae Sai, Chiang Rai	Kra-Dai	Thailand	20.26	99.53	546732
TL343	M	Tai Lue	Koh Chang, Mae Sai, Chiang Rai	Kra-Dai	Thailand	20.26	99.53	547264
TL323	M	Tai Lue	Koh Chang, Mae Sai, Chiang Rai	Kra-Dai	Thailand	20.26	99.53	547377
TL338	M	Tai Lue	Koh Chang, Mae Sai, Chiang Rai	Kra-Dai	Thailand	20.26	99.53	546965
TL329	M	Tai Lue	Koh Chang, Mae Sai, Chiang Rai	Kra-Dai	Thailand	20.26	99.53	547303
